## Supplemental Datasets for "A multi-species toolkit of *TOP2* hypercleavage mutants for studying topoisomerase II–mediated DNA damage": Dataset S6.xlsx

### Sheet: Plasmids
Name (pSK#)	Plasmids	Comments/Use	Addgene ID#
418	pRS415-pCUP1	yeast SPA screen
814	pRS415-pCUP1-yTOP2-3×FLAG	yeast SPA screen	260229
815	pRS415-pCUP1-yTOP2-F1025Y/R1128G-3×FLAG	yeast SPA screen	260230
842	pRS415-pCUP1-yTOP2-3×FLAG-GFP	yeast TOP2
843	pRS415-pCUP1-yTOP2-F1025Y/R1128G-3×FLAG-GFP	yeast TOP2
955	pcDNA5/FRT/TO-hTOP2A-2×FLAG	shRNA screen	260231
956	pcDNA5/FRT/TO-hTOP2A-K1140G-2×FLAG	shRNA screen	260232
958	pcDNA5/FRT/TO-hTOP2B-2×FLAG	shRNA screen	260233
959	pcDNA5/FRT/TO-hTOP2B-K1158G-2×FLAG	shRNA screen	260234
1131	cTGM-LSL-IRES2-EGFP	KI mouse generation
1132	cTGM-LSL-mTop2a-2×FLAG-IRES2-EGFP	KI mouse generation	260235
1133	cTGM-LSL-mTop2a-K1137G-2×FLAG-IRES2-EGFP	KI mouse generation	260236
1134	cTGM-LSL-mTop2b-2×FLAG-IRES2-EGFP	KI mouse generation	260237
1135	cTGM-LSL-mTop2b-K1146G-2×FLAG-IRES2-EGFP	KI mouse generation	260238
1265	pRS316-pCUP1 tADH1 hphMX6	complementation assays
1276	pRS316-pCUP1-yTOP2	complementation assays
1277	pRS316-pCUP1-yTOP2-F1025Y/R1128G	complementation assays
1278	pRS316-pCUP1-hTOP2A	complementation assays
1279	pRS316-pCUP1-hTOP2A-N1050Y	complementation assays
1280	pRS316-pCUP1-hTOP2A-K1140G	complementation assays
1281	pRS316-pCUP1-hTOP2A-N1050Y/K1140G	complementation assays
1282	pRS316-pCUP1-hTOP2B	complementation assays
1283	pRS316-pCUP1-hTOP2B-N1071Y	complementation assays
1284	pRS316-pCUP1-hTOP2B-K1158G	complementation assays
1285	pRS316-pCUP1-hTOP2B-N1071Y/K1158G	complementation assays
1530	pLenti-puro/TO-3×FLAG-hTOP2A; EF1αcore-EGFP-NLS-P2A-puro	HeLa and RPE-1 DOX-dependent expression
1531	pLenti-puro/TO-3×FLAG-hTOP2A-K1140G; EF1αcore-EGFP-NLS-P2A-puro	HeLa and RPE-1 DOX-dependent expression
1532	pLenti-puro/TO-3×FLAG-hTOP2B; EF1αcore-EGFP-NLS-P2A-puro	HeLa and RPE-1 DOX-dependent expression
1533	pLenti-puro/TO-3×FLAG-hTOP2B-K1158G; EF1αcore-EGFP-NLS-P2A-puro	HeLa and RPE-1 DOX-dependent expression
1258	pLenti-neo CMV-SV40LT	MEFs immortalization
