## Supplemental Datasets for "A multi-species toolkit of *TOP2* hypercleavage mutants for studying topoisomerase II–mediated DNA damage": Dataset S7.xlsx

### Sheet: Yeast strains
Yeast strains	Genotype
5650 JN362a t2-4	MATa ura3-52 leu2 trp1 his7 ade1-2 ISE2 top2-4
5651 JN394a t2-4	MATa ura3-52 leu2 trp1 his7 ade1-2 ISE2 top2-4 rad52::LEU2
4566 = BY4741	MATa his3Δ1 leu2Δ0 met15Δ0 ura3Δ0
4852	BY4741 mre11::kanMX44
6688	BY4741 mre11::hphMX6
4920	BY4741 sae2::kanMX4
7141	BY4741 rad57::hphMX6
4853	BY4741 rad55::kanMX4
4891	BY4741 rad50::kanMX4
4862	BY4741 xrs2::kanMX4
7271	BY4741 rad52::natMX6
4892	BY4741 rad51::kanMX4
7137	BY4741 yku80::hphMX6
7138	BY4741 yku70::hphMX6
4926	BY4741 top3::kanMX4
4874	BY4741 rmi1::kanMX4
4936	BY4741 sgs1::kanMX4
4931	BY4741 bud32::kanMX4
7132	BY4741 slx5::hphMX6
4899	BY4741 slx8::kanMX4
6679	BY4741 siz1::hphMX6
7269	BY4741 nfi1(siz2)::hphMX6
4903	BY4741 tdp1::kanMX4
6676	BY4741 tdp1::hphMX6
4935	BY4741 wss1::kanMX4
7343	BY4741 ddi1::hphMX6
7131	BY4741 pol32::hphMX6
4866	BY4741 rad27::kanMX4
4857	BY4741 rtt109::kanMX4
4878	BY4741 asf1::kanMX4
4916	BY4741 csm3::kanMX4
7166	BY4741 mrc1::hphMX6
4867	BY4741 mrc1::kanMX4
4861	BY4741 tof1::kanMX4
4894	BY4741 ctf18::kanMX4
4895	BY4741 ctf19::kanMX4
7280	BY4741 ctf8::hphMX6
7289	BY4741 tda1::hphMX6
7290	BY4741 tda2::hphMX6
7291	BY4741 tda3::hphMX6
7292	BY4741 tda4::hphMX6
7293	BY4741 tda5::hphMX6
7294	BY4741 tda6::hphMX6
7295	BY4741 tda7::hphMX6
7296	BY4741 tda8::hphMX6
7297	BY4741 tda9::hphMX6
7298	BY4741 tda10::hphMX6
7299	BY4741 tda11::hphMX6
7279	BY4741 dcc1::hphMX6
4877	BY4741 cbf1::kanMX4
7268	BY4741 cbf1::hphMX6
4896	BY4741 mcm21::kanMX4
4897	BY4741 chl4::kanMX4
4905	BY4741 ctf3::kanMX4
4879	BY4741 mcm16::kanMX4
7140	BY4741 mcm22::hphMX6
7145	BY4741 doa4::hphMX6
7149	BY4741 vps8::hphMX6
4859	BY4741 vma8::kanMX4
4880	BY4741 vma16::kanMX4
4882	BY4741 vma1::kanMX4
5157	BY4741 brp1::kanMX46
5158	BY4741 fyv4::kanMX46
5153	BY4741 ynr068c::kanMX46
5147	BY4741 ylr358c::kanMX46
5148	BY4741 rsc2(ylr357c)::kanMX46
7174	BY4741 rad59::hphMX6
4939	BY4741 exo1::kanMX4
7136	BY4741 exo1::hphMX6
4925	BY4741 srs2::kanMX4
7165	BY4741 sem1::hphMX6
7143	BY4741 mms4::hphMX6
4851	BY4741 mus81::kanMX4
7173	BY4741 tel1::hphMX6
6673	BY4741 dnl4::hphMX6
7172	BY4741 pol4::hphMX6
7175	BY4741 nej1::hphMX6
7176	BY4741 lif1::hphMX6
7180	BY4741 def1::hphMX6
4906	BY4741 thp1::kanMX4
7179	BY4741 rpb9::hphMX6
5504	BY4741 rad33::kanMX46
7177	BY4741 tho2::hphMX6
7178	BY4741 rad26::hphMX6
7168	BY4741 rtt101::hphMX6
7169	BY4741 mms1::hphMX6
4908	BY4741 mms22::kanMX4
4869	BY4741 ctf4::kanMX4
4890	BY4741 irc15::kanMX4
4929	BY4741 csm1::kanMX4
4921	BY4741 lrs4::kanMX4
7267	BY4741 doa1::hphMX6
7329	BY4741 rpn10::hphMX6
7330	BY4741 rpn4::hphMX6
7341	BY4741 rad23::hphMX6
7342	BY4741 dsk2::hphMX6
4910	BY4741 rtf1::kanMX4
7144	BY4741 dot1::hphMX6
4912	BY4741 hhf2::kanMX4
4909	BY4741 tpk1::kanMX4
5503	BY4741 nhp10::kanMX46
7163	BY4741 snf7::hphMX6
4864	BY4741 bro1::kanMX4
7260	BY4741 did4::hphMX6
7265	BY4741 snf6::hphMX6
7146	BY4741 pep3::hphMX6
7147	BY4741 pep5::hphMX6
7148	BY4741 vps33::hphMX6
7150	BY4741 vam6::hphMX6
7344	BY4741 vps27::hphMX6
4907	BY4741 rgp1::kanMX4
4860	BY4741 cln3::kanMX4
4900	BY4741 sps1::kanMX4
4904	BY4741 deg1::kanMX4
4911	BY4741 bud31::kanMX4
4933	BY4741 mmm1::kanMX4
7322	BY4741 der1::hphMX6
7333	BY4741 sec66::hphMX6
7320	BY4741 cdh1::hphMX6
4858	BY4741 bem1::kanMX4
4876	BY4741 mrpl27::kanMX4
7194	BY4741 bre5::hphMX6
7165	BY4741 sem1::hphMX6
4932	BY4741 rnr4::kanMX4
4872	BY4741 arp1::kanMX4
4889	BY4741 ktr2::kanMX4
7200	BY4741 mdm30::hphMX6
7202	BY4741 plc1::hphMX6
7195	BY4741 ubp13::hphMX6
7196	BY4741 scp160::hphMX6
7197	BY4741 mud2::hphMX6
7198	BY4741 smi1::hphMX6
7199	BY4741 dbp3::hphMX6
7262	BY4741 sla2::hphMX6
7264	BY4741 msl1::hphMX6
5080 = BY4742	MATα his3Δ1 leu2Δ0 lys2Δ0 ura3Δ0
5980	BY4742 RAD52-EGFP::URA3
5981	BY4742 RAD52-EGFP::URA3 TOP2
5982	BY4742 RAD52-EGFP::URA3 TOP2-hc
