## Supplemental Datasets for "A multi-species toolkit of *TOP2* hypercleavage mutants for studying topoisomerase II–mediated DNA damage": Dataset S8.xlsx

### Sheet: Antibodies
Primary antibodies (Target)	Dilution for immunoblot	Dilution for IF	Host species	Supplier	Catalog number		Secondary antibodies (Target)	Dilution for immunoblot	Dilution for IF	Host species	Supplier	Catalog number
yeast Top2	1:5000		Rabbit	kindly provided by James Wang			anti-rabbit-HRP	1:2000 - 1:5000		Goat	CST	7074
TOP2s (human and mouse TOP2A and TOP2B)	1:5000		Rabbit	Abcam	ab109524		anti-mouse-HRP	1:2000 - 1:10000		Horse	CST	7076
TOP2s-HRP (human and mouse TOP2A and TOP2B)	1:5000		Rabbit	Abcam	ab306110		anti-rat-HRP	1:10000		Goat	Santa Cruz	sc-2032
TOP2A	1:5000		Mouse	Santa Cruz	SC-365916		anti-mouse-AF488		1:500	Donkey	ThermoFisher	A-21202
TOP2B	1:5000		Rabbit	CST	63696		anti-rabbit-AF594		1:500	Donkey	ThermoFisher	A-21207
FLAG M2	1:5000	1:500	mouse	SIGMA	F3165
FLAG-HRP	1:5000		mouse	SIGMA	A8592
DYKDDDDK Tag	1:5000		Rabbit	CST	14793
Rad53	1:1000		Rabbit	abcam	ab104232
double-stranded DNA	1:10000		Mouse	abcam	ab27156
53BP1	1:2000		Rabbit	CST	4937
53BP1-Phospho (Ser1778)	1:2000		Rabbit	CST	2675
ATM	1:2000		Rabbit	CST	2873
ATM-Phospho (Ser1981)	1:2000		Mouse	CST	4526
Chk1	1:2000		Mouse	Santa Cruz	sc-8408
Chk1-Phospho (Ser345P)	1:2000		Rabbit	CST	2348
Chk2	1:2000		Mouse	Santa Cruz	sc-5278
Chk2-Phospho (Thr68P)	1:2000		Rabbit	CST	2661
Gamma H2AX-Phospho (Ser139P)	1:2000	1:500	Rabbit	CST	9718
Gamma H2AX-Phospho (Ser139P)	1:2000		mouse	CST	80312
Histone H2A.X	1:2000		Rabbit	CST	2595
KAP1-Phospho (Ser824P)	1:2000		Rabbit	CST	4127
KAP-1 (C42G12) Rabbit mAb #4124	1:2000		Rabbit	CST	4124
Vinculin	1:10000		Mouse	Santa Cruz	sc-73614
Tubulin Alpha	1:10000		Rat	BIO-RAD	MCA78G
